# The pangenome of the human fungal pathogen *Cryptococcus neoformans* reveals that subtelomeres are hotspots for gene content variation

**DOI:** 10.64898/2026.10.27.762246

**Authors:** Claire E. Reichardt, R. Blake Billmyre

## Abstract

*Cryptococcus neoformans* is a human fungal pathogen that causes cryptococcal meningitis, primarily in individuals with advanced HIV disease. The *C. neoformans* species is composed of four unique molecular types: VNI, VNII, VNBI, and VNBII, with thousands of global isolates within these groups. While previous descriptions of these molecular types have focused on nucleotide divergence between shared genes, there has been limited examination of variation in gene content between isolates. Here, we define the genome content diversity within a collection of 383 *C. neoformans* isolates spanning all four molecular types. To do so, we constructed a pangenome through *de novo* assembly and annotation of short-read Illumina sequences. We defined 6,564 representative ortholog groups of the predicted proteins leveraging high-quality data from reference strain H99. We classified ortholog groups as either core (93.8%) or accessory (6.2%) based on their presence across the species. We next used long-read assemblies for a subset of our isolates to define the predicted accuracy of our classifications and account for errors in assembly or annotation of short-read sequences. We determined that while a subset of accessory genes are segregating across the entire species, many accessory genes are found only within specific molecular types, suggesting limited gene flow between groups. Additionally, we found many accessory genes are poorly conserved within the *C. neoformans* species but share high sequence similarity to genes found in related Cryptococcaceae species, suggesting horizontal gene transfer. We also found that accessory genes were enriched within subtelomeric regions, implicating the subtelomeres in gene content variation between isolates. We show examples of accessory genes located within subtelomeres of *C. neoformans* isolates that were conserved with subtelomeric proteins of other Cryptococcaceae species. Our pangenomic analysis of *C. neoformans* gives species-level insights into its biology, potentially illuminating genetic contributions to pathogenesis.
