## Supplemental Table 3 for "The pangenome of the human fungal pathogen *Cryptococcus neoformans* reveals that subtelomeres are hotspots for gene content variation"

### Sheet: S3_table-index
Table S3. Long-read assembly and annotation information.
	Sheet A. 34 long read assemblies accessed from NCBI and generated in this study.
	Sheet B. BUSCO scores for long-read assemblies
	Sheet C. Mapping accuracy for short-read ortholog groups to long-read assemblies
	Sheet D. Accessory genes mapped to subtelomeres of long-read assemblies.

### Sheet: A
Sheet A. Long-read assemblies used
Assembly Name	Assembly Accession	Organism Name	Organism Infraspecific Names Strain	Molecular type	Assembly Stats Total Sequence Length	Assembly Stats Number of Contigs	Assembly Level	Assembly Release Date	WGS project accession	Assembly Stats Contig N50	Assembly Stats Number of Scaffolds	Assembly Sequencing Tech	Assembly BioProject Accession	Assembly BioSample Accession	Citation
ASM1023373v1	GCA_010233735.1	Cryptococcus neoformans	A1_35_8	VNI	19207018	14	Complete Genome	2020-02-06		1418724	14	Oxford Nanopore MiniION	PRJNA517966	SAMN10848832	Catania et al, Cell 2020
ASM1023370v1	GCA_010233705.1	Cryptococcus neoformans	Ze90-1	VNBII	19163645	14	Complete Genome	2020-02-06		1400166	14	Oxford Nanopore MiniION	PRJNA517966	SAMN10848927	Catania et al, Cell 2020
BROAD_Cneof_A5-35-17_1	GCA_010065405.1	Cryptococcus neoformans	A5-35-17	VNI	18933914	16	Chromosome	2020-02-10	JAACIX01	1161803	16	Oxford Nanopore MinION	PRJNA517966	SAMN10848834	Catania et al, Cell 2020
BROAD_CneoA_Bt106_1	GCA_010065385.1	Cryptococcus neoformans	Bt106	VNI	19047920	18	Chromosome	2020-02-10	JAACIW01	1319536	18	Oxford Nanopore MinION	PRJNA517966	SAMN10848846	Catania et al, Cell 2020
BROAD_CneoA_Bt88_1	GCA_010065315.1	Cryptococcus neoformans	Bt88	VNBII	19099673	16	Chromosome	2020-02-10	JAACIV01	1389477	16	Oxford Nanopore MinION	PRJNA517966	SAMN10848847	Catania et al, Cell 2020
BROAD_CneoA_C45_1	GCA_010065305.1	Cryptococcus neoformans	C45	VNII	18861353	15	Chromosome	2020-02-10	JAACIU01	1333431	15	Oxford Nanopore MinION	PRJNA517966	SAMN10848919	Catania et al, Cell 2020
BROAD_CneoA_Ftc146-1_1	GCA_010065285.1	Cryptococcus neoformans	Ftc146-1	VNBI	19053773	16	Chromosome	2020-02-10	JAACIT01	1388699	16	Oxford Nanopore MinION	PRJNA517966	SAMN10848922	Catania et al, Cell 2020
ASM2097556v1	GCA_020975565.1	Cryptococcus neoformans	C23	VNI	18877040	15	Chromosome	2021-11-30	JAHXJB01	1422235	14	Illumina HiSeq	PRJNA664881	SAMN16236534	Albehaijani et al, JAC-Antimicrobial Resistance 2022
ASM2097548v1	GCA_020975485.1	Cryptococcus neoformans	C27	VNI	18794668	18	Chromosome	2021-11-30	JAHXIY01	1183713	14	Illumina HiSeq	PRJNA664881	SAMN16236537	Albehaijani et al, JAC-Antimicrobial Resistance 2022
ASM2365059v1	GCA_023650595.1	Cryptococcus neoformans	Bt133	VNBII	19090430	14	Complete Genome	2022-06-06		1382504	14	Oxford Nanopore MinION	PRJNA749953	SAMN20427122	Priest et al, Nat Microbiol 2022
ASM2365053v1	GCA_023650535.1	Cryptococcus neoformans	Bt65	VNBII	19745413	14	Complete Genome	2022-06-06		1436504	14	Oxford Nanopore MinION	PRJNA749953	SAMN20427119	Priest et al, Nat Microbiol 2022
ASM2365055v1	GCA_023650555.1	Cryptococcus neoformans	Bt81	VNBII	19744147	14	Complete Genome	2022-06-06		1474796	14	Oxford Nanopore MinION	PRJNA749953	SAMN20427120	Priest et al, Nat Microbiol 2022
ASM2365057v1	GCA_023650575.1	Cryptococcus neoformans	Bt89	VNBII	19045500	14	Complete Genome	2022-06-06		1403885	14	Oxford Nanopore MinION	PRJNA749953	SAMN20427121	Priest et al, Nat Microbiol 2022
IUM96-2828a genome	GCA_051858875.1	Cryptococcus neoformans	IUM96-2828	VNI	19434397	14	Scaffold	2023-04-19		1417700	14	Oxford Nanopore MinION	PRJNA682203	SAMN16998565	Yadav et al, Elife 2021
ASM4351384v1	GCA_043513845.1	Cryptococcus neoformans	Bt210	VNI	18968288	14	Complete Genome	2024-10-21	JBFWIA01	1402673	14	Oxford Nanopore MinION	PRJNA1138746	SAMN42780493	Huang et al, Proc Natl Acad Sci, 2024
ASM4351383v1	GCA_043513835.1	Cryptococcus neoformans	LP-RSA2296	VNI	19067414	15	Chromosome	2024-10-21	JBFWHZ01	1411415	15	Oxford Nanopore MinION	PRJNA1138746	SAMN42780494	Huang et al, Proc Natl Acad Sci, 2024
BC_Ftc239-1_1.1	GCA_052625715.1	Cryptococcus neoformans	Ftc239-1	VNBI	18861032	14	Complete Genome	2025-09-15	JBQVZJ01	1386069	14	Oxford Nanopore MinION; Illumina NovaSeq	PRJNA1096649	SAMN40758115	Schwiesow et al, Genetics 2025
ASM5663288v1	GCA_056632885.1	Cryptococcus neoformans	125.91	VNI	19085568	14	Complete Genome	2026-04-07	JBREWS01	1405532	14	Oxford Nanopore MinION; Illumina HiSeq	PRJNA1103777	SAMN41059730	Coelho et al, PLoS Bio 2025
ASM5663271v1	GCA_056632715.1	Cryptococcus neoformans	AD1-7a	VNI	19230112	14	Complete Genome	2026-04-07	JBREWL01	1397765	14	Oxford Nanopore MinION; Illumina HiSeq	PRJNA1077335	SAMN39966002	Coelho et al, PLoS Bio 2025
ASM5663283v1	GCA_056632835.1	Cryptococcus neoformans	Bt1	VNBII	18969699	14	Complete Genome	2026-04-07	JBREWP01	1415300	14	Oxford Nanopore MinION; Illumina HiSeq	PRJNA1076852	SAMN39954269	Coelho et al, PLoS Bio 2025
ASM5660896v1	GCA_056608965.1	Cryptococcus neoformans	Bt130	VNI	18848201	14	Complete Genome	2026-04-07	JBWXGW01	1394315	14	Oxford Nanopore MinION; Illumina NovaSeq	PRJNA1141423	SAMN42888509	Coelho et al, PLoS Bio 2025
ASM5662149v1	GCA_056621495.1	Cryptococcus neoformans	Bt22	VNBI	18974047	14	Complete Genome	2026-04-07	JBREJQ01	1432555	14	Oxford Nanopore MinION; Illumina HiSeq	PRJNA1081442	SAMN40176116	Coelho et al, PLoS Bio 2025
ASM5663279v1	GCA_056632795.1	Cryptococcus neoformans	Bt63	VNBI	18880176	14	Complete Genome	2026-04-07	JBREWN01	1378042	14	PacBio Sequel;Illumina NovaSeq	PRJNA1076833	SAMN39953939	Coelho et al, PLoS Bio 2025
ASM5662235v1	GCA_056622355.1	Cryptococcus neoformans	Ftc555-1	VNBI	18986351	14	Complete Genome	2026-04-07	JBREWM01	1378704	14	Oxford Nanopore MinION; Illumina HiSeq	PRJNA1076110	SAMN39931093	Coelho et al, PLoS Bio 2025
ASM5662263v1	GCA_056622635.1	Cryptococcus neoformans	T4	VNII	18771257	14	Complete Genome	2026-04-07	JBREWQ01	1397779	14	Oxford Nanopore MinION; Illumina HiSeq	PRJNA1103113	SAMN41041804	Coelho et al, PLoS Bio 2025
		Cryptococcus neoformans	Bt103	VNBII	18879752	15	Chromosome			1403129	14	Oxford Nanopore PromithION	PRJNA1477025	SAMN60742643	This study
		Cryptococcus neoformans	Bt105	VNBII	18818655	15	Chromosome			1393702	14	Oxford Nanopore PromithION	PRJNA1477025	SAMN60742644	This study
		Cryptococcus neoformans	Bt35	VNBII	19228783	15	Chromosome			1389293	14	Oxford Nanopore PromithION	PRJNA1477025	SAMN60742645	This study
		Cryptococcus neoformans	Gb159-1	VNI	19239387	15	Chromosome			1462551	14	Oxford Nanopore PromithION	PRJNA1477025	SAMN60742646	This study
		Cryptococcus neoformans	Muc525-1	VNBI	18940675	15	Chromosome			1385125	14	Oxford Nanopore PromithION	PRJNA1477025	SAMN60742647	This study
		Cryptococcus neoformans	PMHc1011.ENR	VNBI	19012354	14	Chromosome			1396428	14	Oxford Nanopore PromithION	PRJNA1477025	SAMN60742648	This study
		Cryptococcus neoformans	PMHc1023.ENR	VNII	18844069	14	Chromosome			1416370	14	Oxford Nanopore PromithION	PRJNA1477025	SAMN60742649	This study
		Cryptococcus neoformans	PMHc1030.ENR.CLIN.ISO	VNBI	18586803	14	Chromosome			1372790	14	Oxford Nanopore PromithION	PRJNA1477025	SAMN60742650	This study
		Cryptococcus neoformans	PMHc1049.THER1.STOR	VNBII	18858069	14	Chromosome			1653769	14	Oxford Nanopore PromithION	PRJNA1477025	SAMN60742651	This study

### Sheet: B
Sheet B. BUSCO scores for long-read assemblies
Input_file	Dataset	Complete	Single	Duplicated	Fragmented	Missing	n_markers	Internal stop codon percent	Scaffold N50	Contigs N50	Percent gaps	Number of scaffolds
125.91	basidiomycota_odb12.2	97.4	96.8	0.6	0.6	2	1811	16	1405532	1405532	0	14
A1_35_8	basidiomycota_odb12.2	97.4	96.8	0.6	0.7	1.9	1811	15.8	1418724	1418724	0	15
A5-35-17	basidiomycota_odb12.2	97.1	96.5	0.7	0.7	2.2	1811	15.9	1161803	1161803	0	16
AD1-7a	basidiomycota_odb12.2	97.5	96.9	0.6	0.6	1.9	1811	15.6	1397765	1397765	0	14
Bt1	basidiomycota_odb12.2	97.5	97	0.6	0.4	2	1811	16.4	1415300	1415300	0	14
Bt103	basidiomycota_odb12.2	97.3	96.7	0.6	0.6	2.1	1811	16	1403129	1357954	0	14
Bt105	basidiomycota_odb12.2	97.5	96.9	0.6	0.5	2	1811	15.8	1393702	1357417	0	14
Bt106	basidiomycota_odb12.2	97.1	96.5	0.6	0.6	2.3	1811	16	1319536	1319536	0	18
Bt130	basidiomycota_odb12.2	97.6	97	0.6	0.6	1.8	1811	15.8	1394315	1394315	0	14
Bt133	basidiomycota_odb12.2	97.3	96.7	0.6	0.6	2	1811	16.6	1382504	1382504	0	14
Bt210	basidiomycota_odb12.2	97.4	96.8	0.6	0.6	2	1811	15.8	1402673	1402673	0	14
Bt22	basidiomycota_odb12.2	97.4	96.8	0.6	0.7	1.9	1811	15.9	1432555	1432555	0	14
Bt35	basidiomycota_odb12.2	97.5	96.9	0.6	0.5	2	1811	16.5	1389293	1389293	0	14
Bt63	basidiomycota_odb12.2	97.6	97	0.6	0.5	1.9	1811	16	1378042	1378042	0	14
Bt65	basidiomycota_odb12.2	97.6	97	0.6	0.4	1.9	1811	16.3	1436504	1436504	0	14
Bt81	basidiomycota_odb12.2	97.6	97	0.6	0.4	1.9	1811	16.5	1474796	1474796	0	14
Bt88	basidiomycota_odb12.2	97.2	96.6	0.6	0.7	2.1	1811	16.8	1389477	1389477	0	16
Bt89	basidiomycota_odb12.2	97.1	96.5	0.6	0.5	2.4	1811	15.9	1403885	1403885	0	14
C23	basidiomycota_odb12.2	97.3	96.7	0.6	0.6	2.2	1811	15.7	1422235	1422197	5e-05	14
C27	basidiomycota_odb12.2	96.9	96.3	0.6	0.7	2.4	1811	15.7	1419696	1183285	0.00036	14
C45	basidiomycota_odb12.2	97	96.4	0.6	0.8	2.2	1811	16.1	1333431	1333431	0	16
C8	basidiomycota_odb12.2	84.8	74.3	10.4	0.6	14.6	1811	14.9	1417398	1386719	0.00031	14
Ftc146-1	basidiomycota_odb12.2	97.2	96.6	0.7	0.6	2.2	1811	15.6	1388699	1388699	0	17
Ftc239-1	basidiomycota_odb12.2	97.7	97.1	0.6	0.4	1.9	1811	15.9	1386069	1386069	0	15
Ftc555-1	basidiomycota_odb12.2	97.5	96.9	0.6	0.6	1.9	1811	16	1378704	1378704	0	14
Gb159-1	basidiomycota_odb12.2	97.6	97	0.6	0.6	1.9	1811	16	1462551	1418325	0	14
IUM-96-28-28	basidiomycota_odb12.2	97.6	97	0.6	0.6	1.8	1811	16	1417700	1417700	0	15
LP-RSA2296	basidiomycota_odb12.2	97.4	96.8	0.6	0.6	2	1811	16.8	1411415	1411415	0	15
Muc525-1	basidiomycota_odb12.2	97.5	96.9	0.6	0.4	2	1811	15.6	1385125	1360884	0	14
PMHc1011.ENR	basidiomycota_odb12.2	97.5	96.9	0.6	0.5	2	1811	15.7	1396428	1396428	0	14
PMHc1023.ENR	basidiomycota_odb12.2	97.2	96.7	0.5	0.6	2.3	1811	16.7	1416370	1416370	0	14
PMHc1030.ENR.CLIN.ISO	basidiomycota_odb12.2	97.3	96.7	0.6	0.4	2.2	1811	15.8	1372790	1372790	0	14
PMHc1049.THER1.STOR	basidiomycota_odb12.2	97.4	96.9	0.6	0.5	2.1	1811	16.3	1653769	1653769	0	14
T4	basidiomycota_odb12.2	97.2	96.7	0.5	0.6	2.2	1811	16.4	1397779	1397779	0	14
Ze90-1	basidiomycota_odb12.2	96.8	96.1	0.7	0.8	2.4	1811	15.6	1400166	1400166	0	15

### Sheet: C
Sheet C. Mapping accuracy for short-read ortholog groups to long-read assemblies
Genome	Molecular_type	false_positive_rate	false_negative_rate	sensitivity	specificity	accuracy
125.91	VNI	0	0	1	1	1
AD1-7a	VNI	0	0	1	1	1
Bt130	VNI	0	0	1	1	1
Bt210	VNI	0	0	1	1	1
Ftc146-1	VNBI	0	0	1	1	1
IUM-96-28-28	VNI	0	0	1	1	1
Muc525-1	VNBI	0	0	1	1	1
Bt1	VNBII	0.00454545	0	0.999842	0.995455	0.999848
Bt35	VNBII	0.00440529	0	0.999842	0.995595	0.999848
Ftc239-1	VNBI	0.00471698	0	0.999843	0.995283	0.999848
Ftc555-1	VNBI	0.00456621	0	0.999842	0.995434	0.999848
PMHc1011.ENR	VNBI	0.0044843	0	0.999842	0.995516	0.999848
PMHc1049.THER1.STOR	VNBII	0.00452489	0	0.999842	0.995475	0.999848
Bt63	VNBI	0.00865801	0	0.999684	0.991342	0.999695
LP-RSA2296	VNI	0.0108108	0	0.999687	0.989189	0.999695
PMHc1023.ENR	VNII	0.00803213	0	0.999683	0.991968	0.999695
T4	VNII	0.00772201	0	0.999683	0.992278	0.999695
A1_35_8	VNI	0.0152284	0	0.999529	0.984772	0.999543
A5-35-17	VNI	0.0208333	0	0.999373	0.979167	0.999391
Bt133	VNBII	0.0174672	0	0.999369	0.982533	0.999391
Bt65	VNBII	0.0167364	0	0.999368	0.983264	0.999391
Bt81	VNBII	0.016129	0	0.999367	0.983871	0.999391
C23	VNI	0.0206186	0	0.999372	0.979381	0.999391
C45	VNII	0.0159363	0	0.999367	0.984064	0.999391
Bt106	VNI	0.026455	0	0.999216	0.973545	0.999238
Gb159-1	VNI	0.0260417	0	0.999216	0.973958	0.999238
Ze90-1	VNBII	0.0211864	0	0.99921	0.978814	0.999238
Bt22	VNBI	0.0372093	0	0.998742	0.962791	0.998781
Bt88	VNBII	0.0434783	0	0.998424	0.956522	0.998477
C27	VNI	0.0552764	0	0.998275	0.944724	0.998324
Bt105	VNBII	0.07173	0	0.99732	0.92827	0.99741
Bt103	VNBII	0.0962343	0	0.996377	0.903766	0.996496
Bt89	VNBII	0.0923695	0	0.996371	0.907631	0.996496
PMHc1030.ENR.CLIN.ISO	VNBI	0.136364	0	0.994318	0.863636	0.994516

### Sheet: D
Sheet D. Accessory genes mapped to subtelomeres of long-read assemblies.
Genome	assembly_length	per_subtelo	acc_genes_subtelo	total_acc_genes	per_acc_genes_subtelo	acc_per_bp_subtelo	acc_per_bp_genome
125.91	19085568	5.86831	44	229	0.19214	3.92857e-05	1.19986e-05
AD1-7a	19230112	5.8242	52	222	0.234234	4.64286e-05	1.15444e-05
Bt1	18969699	5.90415	51	205	0.24878	4.55357e-05	1.08067e-05
Bt103	18879752	5.93228	23	154	0.149351	2.05357e-05	8.15689e-06
Bt105	18818655	5.95154	38	180	0.211111	3.39286e-05	9.56498e-06
Bt130	18848201	5.94221	55	217	0.253456	4.91071e-05	1.1513e-05
Bt133	19090430	5.86681	53	205	0.258537	4.73214e-05	1.07384e-05
Bt210	18968288	5.90459	45	221	0.20362	4.01786e-05	1.1651e-05
Bt22	18974047	5.9028	42	223	0.188341	3.75e-05	1.17529e-05
Bt35	19228783	5.8246	46	196	0.234694	4.10714e-05	1.01931e-05
Bt63	18880176	5.93215	41	195	0.210256	3.66071e-05	1.03283e-05
Bt65	19745413	5.6722	16	182	0.0879121	1.42857e-05	9.21733e-06
Bt81	19744147	5.67257	13	172	0.0755814	1.16071e-05	8.71144e-06
Bt89	19045500	5.88065	41	195	0.210256	3.66071e-05	1.02386e-05
C23	18877040	5.93313	59	234	0.252137	5.26786e-05	1.2396e-05
C27	18794668	5.95914	44	223	0.197309	3.92857e-05	1.18651e-05
Ftc555-1	18986351	5.89897	46	212	0.216981	4.10714e-05	1.11659e-05
Gb159-1	19239387	5.82139	47	229	0.20524	4.19643e-05	1.19027e-05
Muc525-1	18940675	5.9132	40	208	0.192308	3.57143e-05	1.09817e-05
PMHc1011.ENR	19012354	5.89091	37	201	0.18408	3.30357e-05	1.05721e-05
PMHc1023.ENR	18844069	5.94351	48	204	0.235294	4.28571e-05	1.08257e-05
PMHc1030.ENR.CLIN.ISO	18586803	6.02578	44	196	0.22449	3.92857e-05	1.05451e-05
PMHc1049.THER1.STOR	18858069	5.9391	51	204	0.25	4.55357e-05	1.08177e-05
T4	18771257	5.96657	50	198	0.252525	4.46429e-05	1.0548e-05
