## Supplemental Table 4 for "The pangenome of the human fungal pathogen *Cryptococcus neoformans* reveals that subtelomeres are hotspots for gene content variation"

### Sheet: S4_table-index
Table S4. Species hits to accessory orthologs
	Sheet A. 22 Cryptococcaceae reference assemblies downloaded from NCBI
	Sheet B. Miniprot accessory gene hits to species assemblies

### Sheet: A
Sheet A. Long-read reference assemblies used
Assembly Name	Assembly Accession	Assembly Paired Assembly Accession	Organism Name	Organism Infraspecific Names Strain	Assembly Stats Total Sequence Length	Assembly Stats Number of Contigs	Assembly Level	Assembly Release Date	WGS project accession	Assembly Stats Contig N50	Assembly Stats Number of Scaffolds	Assembly Sequencing Tech	Assembly BioProject Accession	Assembly BioSample Accession
Cryp_amyl_CBS6039_V3	GCF_001720205.1	GCA_001720205.1	Cryptococcus amylolentus CBS 6039	CBS 6039	20254996	18	Scaffold	42619	AWGJ01	1273107	15	Illumina	PRJNA200571	SAMN02086251
ASM83633v2	GCF_000836335.1	GCA_000836335.2	Cryptococcus bacillisporus CA1280	CA1280	17825526	14	Complete Genome	45421		1576396	14	PacBio Sequel;Illumina HiSeq	PRJNA191331	SAMN01932846
ASM3641729v1	GCF_036417295.1	GCA_036417295.1	Cryptococcus decagattii	7685027	17768546	14	Complete Genome	45328		1768996	14	PacBio Sequel;Illumina HiSeq	PRJNA660466	SAMN15950282
ASM9104v1	GCF_000091045.1	GCA_000091045.1	Cryptococcus deneoformans JEC21	JEC21	19051922	37	Chromosome	38359		1076541	14		PRJNA13856	SAMN03081418
ASM172019v2	GCF_001720195.1	GCA_001720195.2	Cryptococcus depauperatus CBS 7841	CBS 7841	16179376	8	Complete Genome	45344		2462433	8	Oxford Nanopore MinION;Illumina HiSeq	PRJNA200572	SAMN02086252
C. deuterogattii_R265_chr	GCF_002954075.1	GCA_002954075.1	Cryptococcus deuterogattii R265	R265	17550122	17	Chromosome	43158		1316417	14	Illumina; IonTorrent	PRJNA395628	SAMN02953610
ASM635230v1		GCA_006352305.1	Cryptococcus floricola	DSM 27421	21699837	15	Chromosome	43649	RRZH01	1629715	15	PacBio Sequel; Oxford Nanopore MinION; Illumina HiSeq	PRJNA496466	SAMN10262220
ASM18594v1	GCF_000185945.1	GCA_000185945.1	Cryptococcus gattii WM276	WM276	18374760	21	Chromosome	40555		1265488	14		PRJNA13692	SAMN03081419
ASM83575v2	GCF_000835755.1	GCA_000835755.2	Cryptococcus tetragattii IND107	IND107	17799622	15	Chromosome	45468	ATAM02	1330454	15	PacBio Sequel;Illumina HiSeq	PRJNA191327	SAMN01932842
Tsuc_wing_CBS7118_V1	GCF_001720155.1	GCA_001720155.1	Cryptococcus wingfieldii CBS 7118	CBS 7118	19969799	196	Scaffold	42619	AWGH01	373767	83	Illumina	PRJNA200567	SAMN02086247
ASM51258v3	GCF_000512585.2	GCA_000512585.3	Kwoniella bestiolae CBS 10118	CBS 10118	24551665	8	Complete Genome	45336		4033336	8	Oxford Nanopore MinION;Illumina HiSeq	PRJNA191321	SAMN01932836
ASM3642611v1	GCF_036426115.1	GCA_036426115.1	Kwoniella botswanensis	CBS 12716	23007246	3	Complete Genome	45329		18234046	3	Oxford Nanopore MinION;Illumina HiSeq	PRJNA200568	SAMN02086248
ASM51256v3	GCF_000512565.2	GCA_000512565.3	Kwoniella dejecticola CBS 10117	CBS 10117	23932770	11	Complete Genome	45344		2115541	11	Oxford Nanopore MinION;Illumina HiSeq	PRJNA191322	SAMN01932837
ASM3681041v1	GCF_036810415.1	GCA_036810415.1	Kwoniella dendrophila CBS 6074	CBS 6074	23026020	11	Complete Genome	45344		1989622	11	PacBio Sequel;Illumina HiSeq	PRJNA200570	SAMN02086250
ASM3681044v1	GCF_036810445.1	GCA_036810445.1	Kwoniella europaea PYCC6329	PYCC6329	22833461	3	Complete Genome	45344		16668455	3	Oxford Nanopore MinION;Illumina HiSeq	PRJNA227932	SAMN02412473
Cryp_heve_BCC8398_V1		GCA_000507405.3	Kwoniella heveanensis BCC8398	BCC8398	25469355	114	Scaffold	42565	ASQB01	385774	67	Illumina	PRJNA191335	SAMN01932850
ASM50746v4	GCF_000507465.2	GCA_000507465.4	Kwoniella mangroviensis CBS 8507	CBS 8507	22796923	4	Chromosome	45365	ASQE02	13534336	4	Oxford Nanopore MinION;Illumina HiSeq	PRJNA191223	SAMN01932738
ASM3910514v1	GCF_039105145.1	GCA_039105145.1	Kwoniella newhampshirensis	CBS 13917	20459564	17	Chromosome	45421	JBCAWK01	1529259	17	Oxford Nanopore MinION;Illumina HiSeq	PRJNA660431	SAMN15949446
ASM51260v3	GCF_000512605.2	GCA_000512605.3	Kwoniella pini CBS 10737	CBS 10737	20887338	11	Complete Genome	45344		1859852	11	Oxford Nanopore MinION;Illumina HiSeq	PRJNA191226	SAMN01932741
ASM862963v2	GCF_008629635.2	GCA_008629635.2	Kwoniella shandongensis	CBS 12478	21305292	14	Complete Genome	45344		1599119	14	Oxford Nanopore MinION;PacBio Sequel;Illumina HiSeq	PRJNA397435	SAMN07457167
ASM3565835v1	GCF_035658355.1	GCA_035658355.1	Kwoniella shivajii	CBS 11374	22171496	12	Complete Genome	45306		2021889	12	Oxford Nanopore MinION;Illumina HiSeq	PRJNA667903	SAMN16387706
CNA3	GCF_000149245.1	GCA_000149245.3	Cryptococcus neoformans H99	H99	18891193	15	Chromosome	41677		1422463	14	Sanger	PRJNA411	SAMN03081441

### Sheet: B
Sheet B. Highest miniprot accessory ortholog group hits to species assemblies.
Accessory_CN_id	C_amylolentus_CBS6039	C_bacillisporus_CA1280	C_decagattii_7685027	C_deneoformans_JEC21	C_depauperatus_CBS7841	C_deuterogattii_R265	C_floricola_DSM27421	C_gattii_WM276	C_neoformans_H99	C_tetragattii_IND107	C_wingfieldii_CBS7118	K_bestiolae_CBS10118	K_botswanensis_CBS12716	K_dejecticola_CBS10117	K_dendrophila_CBS6074	K_europea_PYCC6329	K_heveanensis_BCC8398	K_mangroviensis_CBS8507	K_newhampshirensis_CBS13917	K_pini_CBS10737	K_shandongensis_CBS12478	K_shivajii_CBS11374
CN06158		0.76	0.6908			0.7407			1	0.6699
CN06159		0.886		0.9819		0.9029			1	0.9012		0.685	0.449	0.6918		0.652		0.6784		0.4346		0.6752
CN06160	0.7143	0.9205	0.9272	0.9536	0.7133	0.9007	0.7067	0.9073	1	0.9338	0.7143
CN06161		0.5727	0.5373	0.7294		0.5405		0.5746	1	0.5778
CN06162						0.6463		0.7073	1
CN06163	0.495	0.5	0.5079	0.9827	0.4728	0.5079	0.5	0.9752	1	0.5	0.495	0.6241	0.8713	0.5714	0.5583	0.5293	0.8743	0.5492	0.5041	0.5556	0.8782	0.5397
CN06164		0.6769		0.8684				0.6476	1	0.6164
CN06165									1
CN06166		0.6207	0.5439	0.931				0.8621	1	0.5088							0.275
CN06167				0.9468				0.7762	1	0.7669
CN06168								0.4179	1
CN06169				0.6241					1
CN06170		0.7979	0.7931	0.6558				0.7843	0.9907						0.3898		0.4286
CN06171		0.6573	0.7344	0.6627		0.8088		0.803	1	0.8349
CN06172		0.6442	0.5696	0.787		0.6075			1	0.6185
CN06173									1
CN06174	0.5789	0.4141	0.7582	0.8413				0.4167	1										0.5426		0.7143
CN06175									1
CN06176	0.629	0.6923	0.7	0.8966		0.8596	0.6452	0.8448	1		0.6508	0.4915	0.5309	0.5		0.5309		0.5432				0.5
CN06177									1	0.2364				0.3885		0.4249
CN06178	0.6897	0.8539	0.8652	0.9213		0.8539	0.6782	0.6281	1	0.6552	0.6897	0.7125	0.6962	0.6526	0.6173	0.6962	0.4818	0.6962		0.679	0.6625	0.6709
CN06179				0.7107					1
CN06180		0.3415		1				0.3231	1	0.619
CN06181									0.9887
CN06182		0.7035	0.6725	0.7102		0.6712		0.6712	1	0.6392
CN06183									0.9862
CN06184		0.7451		0.4854				0.8947	1	0.6719
CN06185				0.7456					1							0.3818
CN06186				0.8302					1			0.3419	0.3551	0.3922		0.4194	0.4234	0.3738				0.3302
CN06187			0.6618			0.5546		0.5691	1
CN06188				0.7782					1
CN06189				0.8231					1
CN06190		0.5862	0.5256	0.825		0.6269		0.5862	1	0.6275
CN06191			0.7729	0.4634					1			0.3978										0.3625
CN06192									1
CN06193				0.8333					1
CN06194	0.8147	0.8693	0.8657	0.9034	0.767	0.8942	0.7649	0.8562	1	0.8527	0.7555	0.7249	0.6901	0.6667	0.6645	0.7209	0.697	0.7033		0.6007	0.3741	0.6537
CN06195				0.9474		0.7273		0.726	1	0.7086	0.3333
CN06196				0.6681		0.7189			1	0.5357
CN06197									1
CN06198				0.8677					1
CN06199			0.9369	0.7869			0.7222	0.672	1		0.6944				0.4469		0.7714		0.7353		0.7353	0.4845
CN06200		0.7276		0.7554		0.7191		0.7276	1
CN06201			0.8766	0.9985			0.3492	0.8804	1
CN06202		0.4741		0.8077		0.5156		0.4519	1	0.7388
CN06203				0.8333		0.6849	0.596	0.8016	1
CN06204		0.8	0.8	0.9515		0.775		0.7731	1	0.9029
CN06205				0.6628					1
CN06206				0.617	0.2583				1		0.2531						0.2929
CN06207		0.95		0.8515		0.9339		0.975	1	0.9221				0.2457
CN06208	0.6508	0.8395	0.7273	0.9012		0.9365	0.5926	0.7901	1	0.7901	0.5556		0.2553	0.5802		0.2457		0.3778	0.3548
CN06209	0.4468	0.7632	0.7565	0.8352	0.6084	0.7722	0.6496	0.7667	1	0.7761	0.4362	0.5535	0.6357	0.6111	0.4016	0.4291	0.4091	0.6383	0.6111	0.4491	0.5687	0.4531
CN06210	0.504	0.7217	0.7099	0.8377		0.7461	0.4749	0.7598	1	0.7537	0.4407	0.4122	0.3907	0.3715	0.3936	0.3765	0.3886	0.4269		0.3746		0.3825
CN06211		0.5844	0.549			0.5314		0.5536	1			0.3394	0.3515	0.3228	0.3182	0.3427		0.3515	0.3353	0.35	0.325
CN06212				0.9756				0.9608	1	0.9375
CN06213	0.5427			0.96			0.5366		1		0.545	0.6226	0.6339	0.3548	0.3235	0.649	0.3151	0.6299			0.5802	0.679
CN06214				0.859				0.6729	1	0.6706
CN06215									1
CN06216		0.6073		0.5636				0.5727	1	0.5781
CN06217		0.7456	0.7368			0.7018		0.7456	0.9947	0.7281									0.4639		0.4867	0.4578
CN06218		0.8167	0.7722			0.8481		0.8077	1	0.7975
CN06219									1
CN06220			0.4542	0.6449	0.4024				1
CN06221								0.377	1	0.4107	0.274			0.3433			0.2647		0.3117
CN06222		0.6075	0.8938	0.9432		0.8315	0.4923	0.7212	1	0.6833
CN06223				0.9273				0.9273	1	0.8909
CN06224								0.8143	1	0.8644
CN06225				0.7975					1
CN06226				0.8333					1
CN06227				0.7895		0.6471			1
CN06228		0.9816	0.7941	0.9485	0.5256	0.7863	0.3988	0.8171	0.9926	0.761	0.6593	0.5701	0.5238	0.5		0.5357		0.5357		0.5094
CN06229				1					1
CN06230		0.6786						0.7593	1									0.3571
CN06231	0.6216	0.7111	0.6842	0.9804	0.4545	0.7667		0.7111	1	0.7111	0.5789		0.3696		0.5161	0.3571	0.5806	0.3953			0.7241
CN06232		0.2761		0.6794				0.3725	1	0.3818					0.2807		0.3056
CN06233				0.6984					1								0.375
CN06234									0.9808
CN06235				0.8447					1
CN06236				0.8502					1
CN06237		0.393		0.641		0.4423		0.4012	1
CN06238		0.7603	0.7327	0.8803		0.75		0.7808	1	0.7603
CN06239				0.7765					0.996
CN06240			0.7003	0.6977					1
CN06241									0.9949
CN06242								0.7568	1	0.7103	0.2378
CN06243									1
CN06244									1
CN06245		0.7212		0.7228		0.699		0.7064	1	0.8125
CN06246		0.7347		1				0.7037	1
CN06247									1
CN06248								0.8408	0.9936
CN06249				0.4832				0.4247	1	0.4079
CN06250				0.807				0.6266	1	0.6266
CN06251									1
CN06252		0.6627	0.6463	0.7229		0.6867		0.6667	1	0.6585
CN06253	0.4737	0.746	0.7127			0.7067		0.9035	1	0.6452
CN06254				0.9636			0.3784		1
CN06255		0.8313	0.7969		0.3364	0.801		0.9065	1	0.8136		0.325			0.2201
CN06256				1				1	1	0.9688
CN06257				0.9054		0.9634		0.8795	1	0.9639
CN06258	0.3415						0.3171	0.7347	1	0.7143	0.3415
CN06259	0.7089	0.7975	0.7699	0.8495		0.8481	0.7215	0.7975	1	0.8115	0.7342
CN06260	0.3223	0.3636	0.2736	0.7455	0.2842	0.4182			0.9949	0.3682	0.3645	0.3483				0.3721	0.4		0.325	0.3448	0.3818	0.4571
CN06261				0.6992					1
CN06262									1
CN06263				0.9909					1
CN06264				0.697					1
CN06265		0.7947	0.8201	0.9112		0.7906	0.3713		1
CN06266				0.927				0.9353	1	0.9137
CN06267									1
CN06268									1
CN06269	0.3264			0.7895	0.3839				1								0.3833
CN06270	0.5			0.7097			0.5172	0.8693	1	0.7288
CN06271	0.5823	0.8394	0.7939	0.9158		0.8842		0.9158	1	0.7011
CN06272									1
CN06273									1
CN06274		0.9674							1	0.6237
CN06275		0.5136						0.7802	1
CN06276									1
CN06277						0.7619		0.7544	1	0.7857
CN06278									1
CN06279				0.8512				0.6226	1
CN06280	0.6292	0.7978	0.9386	0.9516		0.8264	0.7258	0.8293	1	0.8427	0.5972			0.371	0.4					0.3284		0.3115
CN06281		0.7679	0.8555			0.6347		0.7435	0.9921	0.6352
CN06282				0.6279					0.9802
CN06283									1
CN06284									1
CN06285	0.3067	0.7				0.6803		0.6803	1
CN06286	0.5515	0.5556	0.9023	1	0.5329	0.5589	0.5095	0.8983	1	0.5617	0.5291	0.5649	0.5544	0.5649	0.549	0.5495	0.5668	0.5575	0.564	0.519	0.5591	0.5351
CN06287								0.6497	1
CN06288				0.7895					1
CN06289		0.4138		1		0.399		0.4286	1	0.4138
CN06290				0.8929					0.9945					0.5128
CN06291	0.6025	0.9881	0.9881	1	0.563	0.9762	0.6059	0.5169	1	0.9762	0.5468	0.7004	0.6793	0.6535	0.627	0.6878	0.8333	0.692	0.6709	0.6763	0.6793	0.7257
CN06292				0.7083					1
CN06293		0.6346	0.5773	0.723	0.5075	0.675	0.5115	0.8369	0.9947	0.7035	0.5167
CN06294									1
CN06295				0.8522					1
CN06296									0.997
CN06297									1
CN06298							0.2903		1				0.3151						0.3112			0.2754
CN06299						0.5054			1	0.5861
CN06300	0.697				0.6935		0.697		1		0.6818	0.6818	0.559	0.6667	0.6364	0.5652	0.5614	0.5776	0.6667	0.5705	0.6765	0.6515
CN06301				0.6678		0.6209			1	0.68			0.1087
CN06302		0.3836	0.3474	0.7077		0.4464		0.4974	1
CN06303						0.9137		0.9036	1	0.9137
CN06304		0.5625	0.6173	0.6049					1	0.7532
CN06305									1
CN06306				0.893		0.6944		0.7947	1
CN06307				0.9556				0.9432	1	0.8864
CN06308	0.3587			0.7759		0.5814	0.3932	0.3231	1	0.6	0.3846	0.413
CN06309				0.7857					1
CN06310									1
CN06311									1
CN06312	0.2312								0.8889
CN06313		0.8542	0.8125	0.9375		0.8333		0.8333	1	0.7917
CN06314				0.9048		0.5568			1	0.5417
CN06315		0.9905	0.981	0.9406	0.5684	0.7822		0.8384	1	0.8762		0.5204	0.5514	0.5		0.5905		0.5648	0.6699	0.5726	0.4808
CN06316		0.6358	0.5263					0.7457	1	0.6159		0.5278
CN06317									1	0.5951
CN06318				1					1			0.6768					0.5263
CN06319				0.9032					1
CN06320		0.479	0.4868	0.6569		0.5646		0.535	1
CN06321	0.3365	0.4409	0.48	0.5833		0.5568	0.3178	0.6154	1	0.4688								0.3429
CN06322		0.6595	0.6193	0.6769		0.6788			1	0.6595
CN06323		0.5088	0.8671	1				0.8874	1			0.5548	0.5584	0.487	0.4337	0.5649	0.5476	0.5649			0.6104	0.649
CN06324		0.6923	0.6864	0.8667		0.6556		0.75	1	0.75
CN06325	0.4743	0.7397	0.6476	0.8025	0.4717	0.702	0.4913	0.7616	1	0.7417	0.4855	0.5564	0.5	0.5038	0.5231	0.4688	0.4586	0.5588	0.4658	0.5188	0.4909	0.5149
CN06326				1					1			0.4828	0.4564	0.4146		0.4564	0.469	0.4631	0.4899	0.4414	0.3027	0.4113
CN06327		1							1	0.7821							0.3922
CN06328		0.9775	0.5169						1	0.7174
CN06329		0.7963	0.8889	0.9062		0.8333		0.8611	1	0.9167
CN06330				0.7037					1
CN06331		0.6224	0.5975			0.6835		0.6486	1
CN06332				0.9316					1
CN06333		0.8276	0.8313	1		0.7065		0.8448	1	0.8455
CN06334		0.5068	0.4966	0.85		0.5068		0.8333	0.7757	0.5169
CN06335		0.7011	0.6742	0.8913			0.4965	0.642	1	0.6667			0.449		0.473		0.4023	0.4561		0.411
CN06336									1
CN06337		0.6516		0.7818		0.6787		0.6833	1	0.6833
CN06338				0.8036					0.982
CN06339				0.8704		0.5294			1
CN06340				0.8406				0.4355	1
CN06341		0.5667		0.7642	0.4286	0.5778		0.7347	0.9972	0.7551
CN06342				0.8031	0.3649	0.8202		0.75	1	0.8333		0.3361								0.3111
CN06343				0.8793					1
CN06344									1
CN06345			0.5391	0.7766				0.5614	1												0.3043
CN06346				0.4186				0.9178	1	0.3312
CN06347				0.9818				0.9464	1	0.9107
CN06348				0.7551		0.6089			1
CN06349								0.5076	1
CN06350									0.9952
CN06351	0.3509	0.3438	0.487	0.5352					1	0.4091								0.233	0.4186		0.2881
CN06352		0.7572				0.746		0.8384	1	0.8071
CN06353	0.6522	0.9032		0.9551	0.6393	0.9101	0.5918	0.9101	1	0.8864	0.6304								0.4944		0.5632
CN06354	0.7996	0.9379	0.9402			0.9407	0.7728	0.9394	1	0.931	0.7707	0.6439	0.6515	0.6439	0.6539	0.6515	0.756	0.6515	0.6225	0.6439	0.597	0.6364
CN06355	0.5882		0.6941	0.7529		0.7079			0.9983					0.2845
CN06356								0.9672	1	0.6316
CN06357				0.9576			0.4951		0.92
CN06358				0.8547					1
CN06359			0.5781	0.641					1
CN06360		0.8346	0.8195			0.8571		0.8571	1	0.9474
CN06361				0.9216				0.9412	1
CN06362		0.8844	0.8728					0.8902	1	0.8844
CN06363									0.75
CN06364									1								0.5594
CN06365		0.6159		1		0.551		0.5842	1
CN06366		0.8163				0.766		0.8932	1	0.9048
CN06367									1
CN06368				0.7218					1
CN06369				0.8882					1
CN06370	0.4702			0.893			0.4762	0.8547			0.4702	0.3778	0.4357	0.392	0.4013	0.4138	0.4611	0.4263		0.4182	0.4227	0.4118
CN06371			0.4598			0.7895		0.7632	1	0.7931
CN06372		0.6167	0.6167	1		0.6167		0.7447	1	0.766
CN06373				0.8706			0.3383	0.8947	1	0.8947
CN06374								0.8095	1	0.7759
CN06375				0.9494					0.9494					0.3519
CN06376						0.7381		0.8974	1	0.7879
CN06377						0.8519		0.8889	1	0.9074
CN06378									1
CN06379									1
CN06380		0.651		0.7425		0.6157		0.5824	0.9977	0.5714		0.4038	0.4154	0.3191		0.3971		0.3488
CN06381									0.9918	0.2167
CN06382				1					0.8285
CN06383		0.871	0.8065	0.6226				0.9	1	0.9032
CN06384				0.8327				0.4524	0.8		0.4298
CN06385									0.996													0.32
CN06386		0.6735	0.7045	0.8529		0.6977		0.8364	0.9706	0.8182
CN06387		0.9591	0.9623	0.7009		0.7615	0.6989	0.6916	1	0.8475
CN06388			0.6036	0.769				0.6958	1
CN06389								0.7375	1	0.7375
CN06390				0.5747					1						0.5556
CN06391							0.474	0.3083	0.9988	0.3218	0.4486	0.3913									0.2909
CN06392									0.9643
CN06393		0.7292		1		0.6809		0.75											0.325
CN06394				0.5543					1
CN06395									0.9899
CN06396		0.4688	0.481	1	0.443	0.4688		0.4688	1	0.4688		0.4459	0.4459	0.4405	0.4286	0.4459	0.4557	0.4459			0.3831
CN06397		0.972				0.9439		0.9813		0.9583							0.6483
CN06398									1
CN06399				0.9022				0.8824	1	0.8608
CN06400			0.7387	0.9574		0.6281		0.6589		0.7281
CN06401		0.7222	0.7021			0.6061				0.8112
CN06402						0.8667
CN06403		0.4598				0.5909		0.7024	1
CN06404				0.8824					1
CN06405	0.5155	0.8	0.7951	0.8775	0.513	0.7756	0.5248	0.8	1	0.8	0.5086	0.5352	0.5673	0.6438	0.6064	0.6054	0.598	0.6108	0.5712	0.5415	0.5972	0.6581
CN06406									1
CN06407									1
CN06408				1					1
CN06409				0.75		0.5793		0.5891	1	0.5976
CN06410									1
CN06411				0.7241					0.9932
CN06412		1	0.9896	0.8955		0.9896		1	0.8774	1		0.5057	0.7582	0.6022		0.8854	0.4855	0.5806		0.5699		0.5314
CN06413				0.7131				0.459	0.3741	0.4173
CN06414		0.6711	0.5894	0.75				0.6505	0.9839	0.6525
CN06415									1					0.5344	0.5103				0.5978	0.5079
CN06416	0.4409		0.5851				0.4247						0.3197			0.3197
CN06418		0.8475	0.8279			0.4884		0.7586		0.814
CN06419		0.9746	0.9661			0.7416				0.7769				0.2185
CN06420		0.6667	0.6	0.6951		0.5134		0.5982	1
CN06421		0.4719		0.6047				0.4888	1
CN06422									1
CN06423	0.5009	0.8831	0.8831	0.9351	0.6	0.9091	0.495	0.8896	1	0.8831	0.5181	0.3205		0.4098			0.461		0.5745	0.4211	0.4845	0.1828
CN06424	0.3649		0.4	0.7722		0.4262	0.411		0.2909	0.2679	0.4	0.5667	0.2308	0.6757	0.475	0.4783	0.3553		0.451			0.3548
CN06425				0.918				0.8387	1
CN06426	0.6016	0.8473	0.7252	0.8467	0.5903	0.8425	0.6098	0.8296	1	0.837	0.5802	0.5738	0.5827	0.6107	0.5833	0.5748	0.5224	0.5827	0.5448	0.5891	0.5672	0.5714
CN06428			0.4568	0.9531		0.3875	0.3617		1		0.4302	0.4714		0.4853		0.3372	0.359		0.4079		0.4348
CN06429		0.8293	0.9143					0.4444
CN06430									1
CN06431				0.8657					0.9949
CN06432				0.7528					1
CN06433									1
CN06435		0.7147	0.6321			0.7524		0.9122	0.9969
CN06436				0.8485		0.5811			1
CN06437									1
CN06438									0.9936
CN06439									1
CN06440	0.2885	0.5149	0.7805			0.3409		0.7885	1	0.7692		0.2963									0.2884
CN06441	0.475			0.5208	0.3827	0.5163	0.4785	0.4007	1	0.3576	0.4724		0.258			0.2551	0.3401		0.3956
CN06442				0.8265				0.7245	1	0.6837
CN06443				0.9703				0.9444	1	0.7254
CN06444		0.5932	0.5932	0.9464		0.6579			1	0.4359
CN06445				0.9048		0.2687	0.275	0.2687	1
CN06446									0.95
CN06447	0.7679			0.8312	0.7869		0.7619		0.9506		0.754	0.7081	0.734	0.6809	0.7208	0.7513	0.7224	0.7081		0.6879	0.7516	0.707
CN06448				0.9268			0.3203
CN06450		0.6795	0.5107	0.8504		0.8025	0.5181	0.7	0.4706	0.7991	0.4844			0.3432	0.3053				0.5882	0.2344
CN06451		0.7799	0.7912	0.8283		0.7959		0.7865	1	0.8061
CN06452		0.9464	0.9643	0.5859		0.7875		0.9717	1	0.9				0.2751
CN06454		0.5283	0.3571	0.5577		0.4222	0.4023	0.4846	1	0.8148	0.4206	0.4658	0.2991	0.3365				0.527	0.4714	0.4189	0.5
CN06455		0.7829	0.7812	0.9889				0.7609		0.75
CN06456		0.6174	0.5726			0.6		0.5877	0.9652	0.5826
CN06457		0.6338	0.5563					0.7869		0.8462
CN06458		0.6643	0.712			0.67		0.6475
CN06459				0.7302					0.9974
CN06460		0.7931	0.7931			0.8276		0.9583	1	0.5354
CN06462		0.7218		0.6861		0.6818		0.6818	1
CN06463									0.9615
CN06465	0.3388								0.9792				0.28			0.3
CN06466		0.5056	0.7709			0.7138		0.7443		0.7877
CN06468	0.3182	0.8462	0.8718	0.8718		0.8718	0.3182	0.8718	1	0.8718	0.3684											0.55
CN06469				0.945			0.284			0.8085
CN06470	0.8209	0.9655	0.9724	0.901		0.9655	0.7606	0.9655	0.9844	0.9655	0.8168	0.7931	0.7517	0.7179	0.7467	0.8	0.7931	0.7724	0.8133	0.7103	0.8411	0.7919
CN06471														0.5581						0.5109
CN06472		0.6774	0.6557					0.8663	1	0.8133
CN06474				0.6789
CN06475									1
CN06476		0.3		0.7077					1
CN06477			0.5821	0.75					0.9796
CN06478				0.6613					0.997
CN06479				0.8471		0.6514	0.3198		1	0.619
CN06480		0.7742	0.7849	0.9462		0.7634		0.7957	0.9922	0.8172							0.5078
CN06481	0.4512	0.8667	0.8444	0.8952	0.5111	0.8667		0.8593		0.8667		0.563	0.5833	0.5852	0.3938	0.6033		0.5833	0.3615	0.4366	0.428	0.5926
CN06482				0.9286				0.6735	1	0.631
CN06483				0.8421				0.7937	1	0.807
CN06484									1	0.678
CN06485				0.7966					1
CN06488	0.6331						0.6331				0.6403	0.6389	0.6763	0.6547	0.6403	0.6691	0.6111	0.6763	0.5986	0.6458	0.6383	0.6475
CN06489		0.6849		0.6354				0.76	1	0.5933
CN06490				0.5323					1
CN06491		0.6538		0.7963		0.6667		0.8065	1	0.8621
CN06492				0.8344					1
CN06493									0.7632
CN06494				0.9505				0.8634	0.9951
CN06496		0.567	0.567					0.7404	0.8673
CN06497				0.8939
CN06498									1
CN06499		0.5904	0.5663	0.8348	0.3684	0.6173		0.6526	0.9982	0.6087											0.2807
CN06500				0.6295					1
CN06501									0.9555
CN06502				0.4089					0.8621
CN06504				0.8671					0.7856
CN06505				0.875							0.3043	0.375
CN06506		0.7621		0.8503		0.7712		0.75	0.9936	0.7284
CN06507								0.6634
CN06508														0.5381					0.5888	0.54
CN06509				0.913
CN06510		0.7191	0.7079					0.6894
CN06511									1
CN06512									1
CN06514								0.7606		0.7113
CN06515																	0.393					0.4184
CN06517	0.5079	0.7795	0.7619	0.8605	0.5127	0.6585	0.5238	0.7959	1	0.6327	0.5238								0.4468		0.4262
CN06518												0.4748	0.482	0.4936			0.6832					0.5025
CN06519														0.5731			0.808
CN06520				0.718					0.977
CN06521				0.5581
CN06522															0.2742					0.3279
CN06523				0.9123
CN06524	0.6084			0.8721			0.6038				0.527	0.5696	0.6423	0.6611	0.671	0.6462	0.6143	0.5757	0.567		0.6784	0.625
CN06525								0.2538
CN06526				0.8795					1
CN06527												0.7988	0.7898	0.76		0.7898		0.7652	0.7432	0.8138	0.7477	0.8078
CN06528												0.7539	0.7609			0.7609		0.7493	0.6813	0.7044	0.7105	0.7713
CN06530				0.592
CN06531			0.519	0.7846					0.9722
CN06532									0.6786
CN06533		0.799	0.8333	0.846	0.584	0.9512		0.8125	0.9947	0.7859				0.5796	0.7073		0.5984		0.6032	0.5873	0.7292	0.5873
CN06535		0.5147	0.5224			0.5588
CN06538				0.8132					1
CN06539				0.5517				0.8525	0.6066
CN06540		0.987						0.9805
CN06541		0.719	0.7252	0.8354		0.7754		0.7252	1	0.7331
CN06542		0.7436	0.6911			0.7425		0.6986	0.9858	0.7891
CN06544				0.7041
CN06545						0.8125		0.6331	0.6092
CN06546									0.9545
CN06547	0.7308	0.7812	0.7143	0.6545	0.6562	0.5962	0.8889	0.7105	0.9706	0.8519	0.7778	0.6111	0.8333	0.7879	0.6923	0.8276	0.775	0.6905	0.8519	0.6585	0.8929	0.6304
CN06548									0.8467
CN06549						0.7207		0.8136	0.8475	0.7712
CN06551									0.9578
CN06554										0.917
CN06555				0.7604
CN06556				0.763		0.6117		0.6201	1	0.6369
CN06557		0.7742		0.8235		0.8065		0.6667	0.9767
CN06560				0.6627
CN06562									0.9691
CN06563		0.6352		0.785		0.6744		0.6744	1	0.6791
CN06564									0.9783	0.9111
